# Identification of Potential Regulatory Non-Coding RNAs in *Lotus Japonicus* Symbiosis

**DOI:** 10.64898/2026.05.19.726297

**Authors:** Asa Budnick, Delecia Utley, Zuzanna Blahovska, Simona Radutoiu, Heike Sederoff

**Affiliations:** Department of Plant and Microbial Biology, North Carolina State University, Raleigh, NC, USA; Department of Molecular Biology and Genetics, Aarhus University, Aarhus, Denmark

**Keywords:** *Lotus japonicus*, Rhizobia, symbiosis, non-coding RNA, circular RNA, microRNA, gene expression, backsplice-generated miRNA response element (bsg-MRE)

## Abstract

Symbiosis between legumes and rhizobia is beneficial on nutrient-poor soils, as it enables the fixation of atmospheric N_2_. To establish this symbiosis, gene expression in both the host plant and the symbiont has to be regulated. To understand the underlying RNA-mediated regulation of host gene expression, we designed experiments to identify competing endogenous networks involving circular RNA, microRNA, and linear transcripts during symbiosis, using wt and symbiosis-deficient *Lotus japonicus* mutants with the rhizobium *Mesorhizobium loti (M. loti*).
CircRNA, miRNA, and linear transcripts were identified from *Lotus japonicus* wildtype and CCamK mutant (*ccamk-13; snf-1*) seedlings without inoculation or with *M. loti* inoculation using deep short-read sequencing with rRNA-depletion and random primers.
Differentially expressed miRNAs showed negative correlations to predicted target genes and may regulate symbiotic processes. The symbiosis essential iron-sensor *LjnsRING/BRUTUS* expresses a circRNA which was upregulated in symbiotic treatments. This circRNA may act as a target mimic and contribute to nodule longevity. CircRNAs are predicted to act predominantly as *trans-*regulatory molecules with similar frequencies in *Arabidopsis thaliania, Oryza sativa,* and *Lotus japonicus*.
We identified novel miRNAs, long noncoding RNAs, and circRNAs, and nominated several as potential new regulatory non-coding RNAs that may act as target mimics to stabilize genes and support symbiosis.

**Summary:** Symbiosis between *Lotus japonicus* and *Mesorhizobium loti* involves treatment-specific regulation of competing endogenous RNA networks involving circular RNA, miRNA, and linear transcripts.
