## Supplementary material for "Identification of Potential Regulatory Non-Coding RNAs in *Lotus Japonicus* Symbiosis": SF2 - Primers and PCR conditions

### Sheet: Primers and Sequences
Primer ID	Sequence
CP008DR	CACCTGTAGTCACTACACATGTCC
CP009DF	TAGACGTAAAGCGGCGATGTCAC
CP010DR	CAATGCCGCTACACTCTCCGA
CP011DF	TGTAGCGGCATTGAAGGGTAGACG
CP012DR	CCGACGGAAGAGGACTATTTGGGA
CP013DF	AACCTCTACTTGTACCAAACTGTAG
CP014DR	CTGCCAAGTCATCATCCAGTTGTAC
CP015DF	TGTTACCACCTATGTCAGCTTTAAC
CP016DR	TCTTGTGCTTGAGGACCTTCTC
CP017DF	AGCGGGAAGTAGCTACAATGAAG
CP018DR	TGCAGGTGTGATTGAAGTACCAG
CP019DF	TCATTCATCAGTTGTTGAGACTGCT
CP020DR	GCAACTGCAGGTGTGATTGAAGTAC
CP021DF	AGTTGTTGAGACTGCTCAGCCAGC
CP022DR	TTGACATCATACTGTTGCAATGCTA
CP023DF	ATGTCCAAGAACCCAAGGCTAAG
CP645M	TCCAGTCAGAGCTCTACCTTGTGGC
CP646P	GGCACTTGTGAGATGTTGATTTAAT
CP647P	GCAGCTGGAATAGGTCTCTGAC
CP648M	TACTCAGGAAGAACAAAACACGC
CP649M	CACTGATCAAATGTTCAAGCCAGG
CP650M	TGCCTGAATATACAGCCCGTAGGAC
CP651P	GGATGTATAATGGATGAGTGGTGCA
CP652M	TAACCGCAGATAGAAGCACCTTAGC
CP653P	GCACTGGTTTCATCGTATGATAAGG
CP654M	GGCTAGCTCCAAGGTGCGAATATA
CP655P	TACCAGACCTTTCCAAGTCCCCGA
CP656M	CAGATCGAAAATGCTGCCGGGAA
CP657P	GCTGTTTGGATGAACTCGTCAAG

### Sheet: BRUTUS Strand Specific RT-PCR
CDNA Direction	RT Primer	CDNA Made	PCR Primer 1	PCR Primer 2	Anticipated product	Brutus Locus PCR conditions
-CDNA	CP645M	Yes	CP645M	CP646P	+ strand circRNA (s)	STEP	TEMP	TIME
-CDNA	CP645M	Yes	CP006DR	CP646P	+ strand circRNA (s)	Initial Denaturation	94°C	30 seconds
-CDNA	CP645M	Yes	CP645M	CP647P	LotjaGi4g1v0453700 (or other + produt cDNA) between the regions of Brutus exons 1 and 4	40 Cycles	94°C; 54 °C; 68°C	15 seconds; 15 seconds; 2 minutes
-CDNA	CP645M	Yes	CP645M	CP651P	LotjaGi4g1v0453700 (or other + produt cDNA) between the regions of Brutus exons 1 and 4	Final Extension	68°C	5 minutes
-CDNA	CP645M	Yes	CP645M	CP653P	LotjaGi4g1v0453700 between LotjaGi4g1v0453700 exon 5 and region of BRUTUS cds 4	Hold	4-10°C
-CDNA	CP645M	Yes	CP645M	CP655P	LotjaGi4g1v0453700 between LotjaGi4g1v0453700 exon 4 and region of BRUTUS cds 4
-CDNA	CP645M	Yes	CP645M	CP657P	LotjaGi4g1v0453700 between LotjaGi4g1v0453700 exon 1 and region of BRUTUS cds 4
-CDNA	CP645M	Yes	CP645M	NONE	No expected product, any product indicates that primer alone is capable of producing a product (bad) - could indicate that strand awareness is compromised.
-CDNA	CP652M	No	CP652M	CP653P	LotjaGi4g1v0453700 between LotjaGi4g1v0453700 exon 5 and region of BRUTUS cds 1
-CDNA	CP652M	No	CP652M	CP655P	LotjaGi4g1v0453700 between LotjaGi4g1v0453700 exon 4 and region of BRUTUS cds 1
-CDNA	CP652M	No	CP652M	CP657P	LotjaGi4g1v0453700 between LotjaGi4g1v0453700 exon 1 and region of BRUTUS cds 1
-CDNA	CP652M	No	CP652M	None	No expected product, any product indicates that primer alone is capable of producing a product
-CDNA	CP654M	No	CP654M	CP655P	LotjaGi4g1v0453700 between LotjaGi4g1v0453700 exon 5 and LotjaGi4g1v0453700 exon 4
-CDNA	CP654M	No	CP654M	CP657P	LotjaGi4g1v0453700 between LotjaGi4g1v0453700 exon 5 and LotjaGi4g1v0453700 exon 1
-CDNA	CP654M	No	CP654M	None	No expected product, any product indicates that primer alone is capable of producing a product
-CDNA	CP648M	No	CP648M	CP646P	No expected product, tests boundary between +strand RNA and BRUTUS
-CDNA	CP648M	No	CP648M	None	No expected product
-CDNA	CP649M	No	CP649M	CP646P	+Strand RNA of LotjaGi4g1v0453700 from BRUTUS exon 4 to BRUTUS exon 7
-CDNA	CP649M	No	CP649M	None	No expected product
+CDNA	CP646P	Yes	CP645M	CP646P	- strand circRNA(s)
+CDNA	CP646P	Yes	CP006DR	CP646P	- strand circRNA(s)
+CDNA	CP646P	Yes	CP646P	CP648M	Brutus cDNA between exons 4 and 8
+CDNA	CP647P	Yes	CP647P	CP645M	Brutus CDNA between exons 1 and 4
+CDNA	CP653P	No	CP653P	CP652M	No expected product, tests the - strand connectivity/overlap between BRUTUS and LotjaGi4g0453700.
+CDNA	CP653P	No	CP653P	None	No expected product

### Sheet: Other loci circRNA RT-PCR
Locus	CircRNA target	Primer 1	Primer 2	Annealing Temp (°C)	Expected product size (bp)				PCR conditions
LotjaGi4g1v0016300 (K transporter) Symbiosis upregulated circRNA	LjG1.1_chr4:2039295-2039535	CP010DR	CP009DF	56	~230				STEP	TEMP	TIME
LotjaGi4g1v0016300 (K transporter) Symbiosis upregulated circRNA	LjG1.1_chr4:2039295-2039535	CP012DR	CP011DF	57	~230				Initial Denaturation	94°C	30 seconds
LotjaGi1g1v0054700 (Ser/Thr kinase ) circRNA Up in G5R vs 5wk w/ MRE	LjG1.1_chr1:7734886-7737488	CP016DR	CP017DF	53	~366				40 Cycles	94°C; variable C; 68°C	15 seconds; 15 seconds; 30 seconds
LotjaGi5g1v0189300 (Glycolipid transferase) circRNA upregulated in snf-1 mutant, bsgMRE	LjG1.1_chr5:47861736-47863676	CP013DF	CP014DR	50	~431				Final Extension	68°C	5 minutes
LotjaGi5g1v0189300 (Glycolipid transferase) circRNA upregulated in snf-1 mutant, bsgMRE	LjG1.1_chr5:47861736-47863676	CP015DF	CP014DR	51	~354				Hold	4-10°C
LotjaGi6g1v0031200 (Mediator of RNA polymerase) circRNA upregulated in snf-1 mutant, bsgMRE	LjG1.1_chr6:5839970-5840860	CP018DR	CP019DF	52	~350
